# Interspecies differences in proteome turnover kinetics are correlated with lifespans and energetic demands

**DOI:** 10.1101/2020.04.25.061150

**Authors:** Kyle Swovick, Denis Firsanov, Kevin A. Welle, Jennifer R. Hryhorenko, John P. Wise, Craig George, Todd L. Sformo, Andrei Seluanov, Vera Gorbunova, Sina Ghaemmaghami

## Abstract

Cells continually degrade and replace damaged and old proteins. However, the high energetic demand of protein turnover generates reactive oxygen species (ROS) that compromise the long-term health of the proteome. Thus, the relationship between aging, protein turnover and energetic demand remains unclear. Here, we used a proteomic approach to measure rates of protein turnover within primary fibroblasts isolated from a number of species with diverse lifespans including the longest-lives rodent, the naked mole rat and the longest-lived mammal, the bowhead whale. We show that organismal lifespan is negatively correlated with turnover rates of highly abundant proteins. In comparison to mice, cells from long-lived naked mole rats have slower rates of protein turnover, lower levels of ATP production and reduced ROS levels. Despite having slower rates of protein turnover, naked mole rat cells tolerate protein misfolding stress more effectively than mouse cells. We suggest that in lieu of rapid constitutive turnover, long-lived species may have evolved more energetically efficient mechanisms for selective detection and clearance of damaged proteins.
