## Supplementary Table 3 for "Interspecies differences in proteome turnover kinetics are correlated with lifespans and energetic demands"

### Sheet: Description and Legend
Description
Measurements of Turnover-Lifespan Slopes (TLS)
Legend
Gene	Gene Names
TLS	TLS Values
Species	Number of species where turnover rate was measured and used to calculate slope

### Sheet: TLS
Gene	TLS	Species
Aak1	-0.187509	6
Aars	-0.17931	12
Abcc1	-0.0875631	5
Abce1	-0.191537	12
Abcf1	-0.171688	12
Abhd12	-0.322293	7
Abhd16a	-0.0989671	6
Abi1	-0.158231	11
Acad9	-0.290441	8
Acadl	-0.187992	9
Acadm	-0.220231	9
Acads	-0.17596	10
Acadvl	-0.150561	10
Acap2	-0.115069	11
Acat1	-0.26431	9
Acbd3	-0.126245	12
Acin1	-0.229561	10
Acly	-0.246594	12
Aco1	-0.192391	12
Aco2	-0.0597978	12
Acot7	-0.0892118	7
Acot9;Acot10	-0.170844	8
Acp1	-0.143379	11
Acp2	-0.187679	7
Actb	-0.188865	12
Actbl2	-0.237428	12
Actc1;Acta1	-0.507235	7
Actg1	-0.187714	12
Actl6a	-0.205888	8
Actn1	-0.193107	12
Actn4	-0.172628	12
Actr10	-0.24295	10
Actr1a	-0.195659	12
Actr1b	-0.215372	10
Actr2	-0.138561	12
Actr3	-0.171375	12
Acy1	-0.251684	5
Add1	-0.118847	7
Adh5	-0.188227	11
Adk	-0.169067	10
Adprhl2	-0.244669	7
Adsl	-0.26078	9
Adss	-0.13186	10
Afg3l2	-0.112649	8
Agfg1	-0.124623	7
Ago2	-0.160463	12
Agps	-0.203103	5
Ahcy	-0.148598	10
Ahnak	-0.221753	12
Ahsa1	-0.20905	8
Aida	-0.17269	7
Aifm1	-0.156458	11
Aimp1	-0.225955	11
Aimp2	-0.300179	8
Aip	-0.114007	7
Ak1	-0.11255	11
Ak2	-0.113164	12
Ak3	-0.115309	10
Akap2	-0.228556	12
Akr1a1	-0.230581	11
Akr1b1	-0.219984	12
Akr7a2	-0.27304	7
Akt1	-0.16058	6
Aldh1a1	-0.160988	5
Aldh2	-0.0824503	12
Aldh4a1	-0.285593	5
Aldh6a1	0.00984667	11
Aldh7a1	-0.150953	9
Aldh9a1	-0.145725	11
Aldoa	-0.281112	5
Aldoa;Aldoart1	-0.160748	5
Alyref	-0.2137	6
Alyref;Alyref2	-0.10825	7
Ampd2	-0.196891	10
Ankfy1	-0.184953	12
Ano10	-0.195283	5
Ano6	-0.299695	5
Anp32a	-0.194867	8
Anp32e	-0.331063	11
Anpep	-0.0209101	8
Anxa1	-0.274336	10
Anxa11	-0.190212	12
Anxa2	-0.144704	12
Anxa3	-0.246271	9
Anxa4	-0.145032	12
Anxa5	-0.234599	12
Anxa6	-0.193225	12
Anxa7	-0.16645	12
Anxa8	-0.347073	7
Ap1b1	-0.157656	11
Ap1g1	-0.184207	11
Ap1m1	-0.126698	12
Ap2a1	-0.121629	12
Ap2a2	-0.129095	11
Ap2b1	-0.135278	12
Ap2m1	-0.0822592	12
Ap2s1	-0.115951	11
Ap3b1	-0.235673	12
Ap3d1	-0.189018	12
Ap3m1	-0.226973	12
Ap3s1	-0.183435	10
Apeh	-0.219994	8
Apex1	-0.183106	12
Api5	-0.209149	12
Apoa1bp	-0.149218	6
Appl1	-0.147294	12
Aprt	-0.432853	6
Arap1	-0.123713	6
Arcn1	-0.134178	12
Arf1;Arf3;Arf2	-0.0977169	9
Arf4	-0.225338	11
Arf5	-0.173758	11
Arf6	-0.112562	10
Arfgap2	-0.185355	7
Arfip1	-0.140678	9
Arhgap1	-0.184908	12
Arhgap17	-0.196159	10
Arhgap35	-0.190572	9
Arhgdia	-0.17964	12
Arhgef1	-0.191073	9
Arhgef2	-0.179779	8
Arhgef7	-0.214693	8
Arih1	-0.101786	11
Arl2	-0.132908	7
Arl3	-0.202637	11
Arl6ip1	-0.165025	7
Arl6ip5	-0.121963	11
Arl8a	-0.245105	10
Arl8b	-0.264617	8
Arpc1a	-0.169355	10
Arpc1b	-0.214568	12
Arpc2	-0.182493	12
Arpc3	-0.191381	12
Arpc4	-0.175278	12
Arpc5	-0.21119	11
Arpc5l	-0.207831	11
Asap1	-0.189742	12
Asna1	-0.196598	12
Asns	-0.0455427	10
Asph	-0.189756	11
Atad1	-0.15311	5
Atad3	-0.130372	9
Atg3	-0.186522	12
Atic	-0.228889	12
Atl3	-0.182468	12
Atox1	-0.208814	6
Atp13a1	-0.20161	9
Atp1a1	-0.00300442	11
Atp2a2	-0.203109	12
Atp2b1	-0.0608706	7
Atp5a1	-0.145759	12
Atp5b	-0.157816	12
Atp5c1	-0.256633	10
Atp5d	-0.124294	6
Atp5e	-0.268878	6
Atp5f1	-0.19897	7
Atp5i	-0.117854	6
Atp5o	-0.128146	11
Atp6v0a1	-0.1142	10
Atp6v0d1	-0.142157	11
Atp6v1a	-0.174166	12
Atp6v1b2	-0.182046	11
Atp6v1d	-0.162941	5
Atp6v1e1	-0.122083	10
Atp6v1g1	0.0201392	7
Atxn2	-0.12372	6
Bag2	-0.164846	9
Bag3	-0.165285	8
Bag5	-0.103612	5
Bag6	-0.114396	11
Banf1	-0.167995	10
Bax	-0.315559	5
Bcap31	-0.22739	11
Bcas2	-0.181843	7
Bgn	-0.0550917	8
Bin1	-0.21865	10
Bles03	-0.221341	7
Blmh	-0.186147	11
Blvrb	-0.203273	11
Bola2	-0.103637	6
Bpnt1	-0.229347	10
Brcc3	-0.210177	8
Btf3	-0.248013	12
Btf3l4	-0.310472	10
Bub3	-0.12922	12
Bzw1	-0.160993	12
Bzw2	-0.194825	11
C1qbp	-0.240753	8
Cab39	-0.0923908	8
Cacna2d1	-0.203662	8
Cacybp	-0.274575	12
Cad	-0.233668	12
Cald1	-0.120875	12
Calm1	-0.0973415	7
Calr	-0.291928	12
Calu	-0.280287	12
Camk1	-0.180406	7
Camk2d	-0.167634	12
Camk2g	-0.166686	9
Cand1	-0.215876	12
Canx	-0.228611	11
Cap1	-0.188288	12
Capg	-0.139814	12
Capn1	-0.195088	12
Capn2	-0.188658	12
Capns1	-0.166787	12
Caprin1	-0.187351	11
Capza1	-0.149668	12
Capza2	-0.137745	12
Capzb	-0.126859	12
Carkd	-0.163429	5
Carm1	-0.201675	9
Cars	-0.210712	12
Cask	-0.190078	12
Cat	-0.275616	9
Cav1	-0.24815	12
Cbfb	-0.172155	10
Cbr1	-0.223241	11
Cbr3	-0.309782	8
Cbx3	-0.147814	9
Ccar2	-0.157543	10
Ccdc22	-0.24206	10
Ccdc47	-0.25575	12
Ccdc58	-0.101065	10
Ccdc6	-0.177229	12
Ccdc93	-0.138172	8
Ccny	-0.0944269	7
Cct2	-0.270155	12
Cct3	-0.240735	12
Cct4	-0.255404	12
Cct5	-0.270842	12
Cct6a	-0.24929	12
Cct7	-0.255109	12
Cct8	-0.257424	12
Cd44	-0.177209	6
Cdc37	-0.228355	12
Cdc42	-0.185289	12
Cdc42bpb	-0.111743	9
Cdc5l	-0.138203	7
Cdk5	-0.133622	5
Cdk5rap3	-0.644638	6
Cdv3	-0.236789	12
Cep170	-0.228508	7
Cfl1	-0.207173	12
Cfl2	-0.195556	12
Chchd3	-0.162169	11
Chmp1a	-0.137026	8
Chmp2a	-0.0955157	5
Chmp4b	-0.127077	12
Chordc1	-0.215676	5
Chp1	-0.16007	11
Chtop	-0.301679	8
Cisd2	-0.204766	10
Ckap4	-0.246611	12
Ckap5	-0.158564	12
Ckb	-0.286495	9
Clasp1	-0.0799717	7
Clic1	-0.166227	11
Clic4	-0.152442	12
Clint1	-0.218688	12
Clip1	-0.114567	10
Clpp	-0.302621	7
Clta	-0.169977	10
Cltb	-0.194755	12
Cltc	-0.127001	12
Cmas	-0.00142156	6
Cmpk1	-0.176321	12
Cnbp	-0.134187	12
Cndp2	-0.160897	12
Cnn1	-0.191275	11
Cnn2	-0.196338	12
Cnn3	-0.197591	12
Cnot1	-0.134094	11
Cnpy2	-0.254467	12
Cnpy4	-0.186452	8
Cnrip1	-0.118891	8
Cog4	0.0294987	7
Col4a3bp	-0.194275	5
Colgalt1	-0.288809	8
Comt	-0.125116	10
Copa	-0.178583	12
Copb1	-0.168285	12
Copb2	-0.180881	12
Cope	-0.128112	10
Copg1	-0.161969	12
Cops2	-0.19762	12
Cops3	-0.208385	12
Cops4	-0.192632	12
Cops5	-0.219362	12
Cops6	-0.17914	11
Cops7a	-0.184766	11
Copz1	-0.195485	12
Coro1b	-0.13698	11
Coro1c	-0.131146	12
Cotl1	-0.118034	10
Cox5a	-0.138368	11
Cox6b1	-0.166498	8
Cox6c	-0.299186	5
Cpne1	-0.111979	9
Cpne3	-0.140123	7
Cpox	-0.217245	6
Cpsf6	-0.21915	11
Cpsf7	-0.284947	8
Crabp1	-0.00350874	5
Crip1	-0.246612	7
Crip2	-0.216931	8
Crk	-0.171919	12
Crkl	-0.177802	11
Crtap	-0.364781	11
Cryab	-0.301744	8
Cryz	-0.0613406	5
Cs	-0.128662	7
Csde1	-0.135397	12
Cse1l	-0.211802	12
Csk	-0.135592	8
Csnk2a1	-0.231683	12
Csnk2a2	-0.202493	10
Csnk2b	-0.13941	12
Csrp1	-0.180824	12
Csrp2	-0.265206	11
Cstf1	-0.00528683	6
Ctbp1	-0.13592	10
Ctnna1	-0.0828669	12
Ctnnb1	-0.0725385	12
Ctnnd1	-0.183302	12
Ctps1	-0.264174	11
Ctsb	-0.1935	11
Ctsd	-0.190594	6
Ctsz	-0.244563	9
Cttn	-0.155697	12
Cul1	-0.246472	12
Cul3	-0.171459	11
Cul4a	-0.116649	6
Cul4b	-0.206006	6
Cul5	-0.168765	9
Cuta	-0.203012	6
Cyb5a	-0.17602	12
Cyb5r1	-0.283298	5
Cyb5r3	-0.159999	12
Cyc1	-0.198929	10
Cycs	0.0299043	10
Cyfip1	-0.171658	11
D10Jhu81e	-0.0218729	5
Dag1	-0.197936	5
Dars	-0.255409	12
Dazap1	-0.192556	12
Dbi	-0.00605199	6
Dbn1	-0.143531	12
Dbnl	-0.214276	11
Dclk1	-0.242055	9
Dcps	-0.321253	5
Dctn1	-0.213852	12
Dctn2	-0.21288	12
Dctn3	-0.250895	9
Dctn4	-0.190189	11
Dctn5	-0.239785	7
Dcun1d1	-0.200063	8
Ddah1	-0.1418	12
Ddah2	-0.218215	12
Ddb1	-0.259507	11
Ddost	-0.254971	12
Ddx1	-0.186186	12
Ddx17	-0.117025	12
Ddx19a;Ddx19b	-0.164738	12
Ddx23	-0.246542	8
Ddx39b	-0.329889	11
Ddx42	-0.0993118	6
Ddx46	-0.23144	11
Ddx5	-0.0944337	11
Ddx6	-0.234621	12
Decr1	-0.161296	5
Dek	-0.126838	8
Denr	-0.187962	7
Derl1	-0.0758756	8
Dhx15	-0.217548	12
Dhx29	-0.245657	5
Dhx9	-0.171774	12
Diablo	-0.240564	5
Diaph2	-0.106684	6
Dkc1	-0.269493	9
Dlat	-0.0509065	10
Dld	-0.0539402	12
Dlg1	-0.155073	11
Dlgap4	-0.109712	7
Dlst	-0.0859955	11
Dnaja1	-0.124262	11
Dnaja2	-0.208363	12
Dnajb11	-0.251946	12
Dnajc10	-0.268291	6
Dnajc11	-0.206584	11
Dnajc13	-0.153563	11
Dnajc3	-0.125278	9
Dnajc5	-0.162579	6
Dnajc8	-0.172689	7
Dnm1	-0.157558	7
Dnm1l	-0.203842	12
Dnm2	-0.174332	12
Dnpep	-0.305769	8
Dock1	-0.13479	5
Dock7	-0.115195	11
Dpm1	-0.245908	8
Dpp3	-0.212237	12
Dpysl2	-0.160966	12
Dpysl3	-0.118102	11
Dr1	-0.143547	7
Drg1	-0.195062	12
Drg2	-0.246477	8
Dscr3	-0.163663	5
Dstn	-0.113041	12
Dusp3	-0.0799771	5
Dync1h1	-0.167197	12
Dync1i2	-0.128065	12
Dync1li1	-0.158827	11
Dync1li2	-0.207798	10
Dynll1;BC048507	-0.172833	9
Dynll2	-0.205425	10
Dynlrb1	-0.100967	10
Echdc1	-0.135142	6
Echs1	-0.132795	11
Ecm29	-0.19537	12
Edc4	-0.175502	9
Eea1	-0.15318	12
Eef1a1	-0.171698	8
Eef1b	-0.411836	10
Eef1d	-0.25897	11
Eef1g	-0.277636	11
Eef2	-0.179705	12
Efhd2	-0.13051	11
Eftud1	-0.191901	9
Eftud2	-0.165263	12
Ehd1	-0.172185	12
Ehd2	-0.209818	11
Ehd3	-0.146611	8
Ehd4	-0.189262	12
Eif2b2	-0.270266	5
Eif2b4	-0.342801	6
Eif2s1	-0.240393	12
Eif2s2	-0.133664	12
Eif3a	-0.163264	12
Eif3b	-0.172098	12
Eif3c	-0.134732	12
Eif3d	-0.181411	12
Eif3e	-0.187201	12
Eif3f	-0.171942	11
Eif3g	-0.109172	11
Eif3h	-0.171875	9
Eif3i	-0.0992279	12
Eif3j1;Eif3j2	-0.253591	11
Eif3k	-0.23161	10
Eif3l	-0.169021	12
Eif3m	-0.207325	12
Eif4a1	-0.174712	12
Eif4a2	-0.119689	12
Eif4a3;Gm8994	-0.15751	11
Eif4b	-0.227385	9
Eif4e	-0.224204	12
Eif4g1	-0.19322	12
Eif4g2	-0.160235	12
Eif4g3	-0.115071	5
Eif4h	-0.181449	12
Eif5	-0.183142	12
Eif5a;Eif5a2	-0.226389	6
Eif5b	-0.204068	11
Eif6	-0.172727	8
Elavl1	-0.183937	12
Elmo2	-0.306454	8
Emc1	-0.172965	10
Emc2	-0.0368743	6
Emc8	-0.289527	7
Emd	-0.251091	6
Eml2	-0.134839	6
Enah	-0.113816	11
Eno1	-0.19261	12
Eno2	-0.165343	11
Eno3	-0.206057	10
Eny2	-0.153956	5
Epb41l2	-0.130646	9
Epb41l3	-0.11549	9
Epn1	-0.140769	6
Eprs	-0.209137	12
Eps15	-0.0897467	9
Eps15l1	-0.144265	12
Erc1	-0.175362	12
Ergic1	-0.20098	11
Erh	-0.245573	12
Erlin2	-0.208377	10
Ero1l	-0.29004	11
Erp29	-0.318163	9
Erp44	-0.228897	12
Esd	-0.202362	9
Esyt1	-0.142521	11
Esyt2	-0.15195	12
Etf1	-0.122181	12
Etfa	-0.0562771	12
Etfb	-0.0447142	12
Etfdh	-0.190659	10
Ethe1	-0.0511113	9
Ewsr1	-0.190556	12
Exoc1	-0.166971	9
Exoc2	-0.14449	9
Exoc4	-0.190016	11
Exoc5	-0.216506	11
Exoc7	-0.182893	10
Exoc8	-0.157946	7
Ezr	-0.0976923	12
Faf2	-0.172678	10
Fam114a1	-0.162132	12
Fam114a2	-0.214155	7
FAM120A	-0.23764	12
Fam129a	-0.240661	6
Fam129b	-0.156172	12
Fam175b	-0.294858	7
Fam3c	-0.127691	9
Fam49b	-0.132103	11
Fam98a	-0.219912	10
Fam98b	-0.261617	10
Farp1	-0.196497	10
Farsa	-0.256122	7
Farsb	-0.229124	12
Fasn	-0.225984	12
Fbl	-0.19472	12
Fblim1	-0.294851	8
Fech	-0.0402579	6
Fermt2	-0.113898	12
Fh	-0.101858	11
Fhl1	-0.120624	12
Fhl2	-0.105714	11
Fhl3	-0.162592	11
Fis1	-0.315051	8
Fkbp10	-0.395835	11
Fkbp11	-0.291195	12
Fkbp15	-0.245032	5
Fkbp1a	-0.23112	12
Fkbp2	-0.200672	10
Fkbp3	-0.227618	12
Fkbp4	-0.216062	11
Fkbp7	-0.561011	7
Fkbp9	-0.40869	10
Flii	-0.147668	12
Flna	-0.184476	12
Flnb	-0.205229	12
Flnc	-0.142798	12
Flot1	-0.174001	12
Flot2	-0.185531	12
Fmr1	-0.13239	9
Fndc3b	0.029916	5
Fnta	-0.282935	7
Fscn1	-0.252262	12
Fstl1	0.0588244	8
Fth1	-0.179184	8
Fubp1	-0.147232	12
Fubp3	-0.179187	9
Fus	-0.158274	12
Fxr1	-0.11661	11
G3bp1	-0.179138	12
G3bp2	-0.201062	10
G6pdx	-0.246903	11
Gaa	-0.425072	7
Galk1	-0.241148	8
Galnt2	-0.162711	8
Ganab	-0.273578	12
Gapdh;Gm7293	-0.338199	5
Gapvd1	-0.269973	6
Gars	-0.231584	12
Gart	-0.232089	9
Gbe1	-0.180842	10
Gclc	-0.194135	6
Gclm	-0.0442474	5
Gcn1l1	-0.170208	12
Gdi1	-0.138699	12
Gdi2	-0.169882	11
Gfpt1	-0.177404	12
Gfpt2	-0.0920353	6
Gipc1	0.0255147	6
Glb1	-0.235879	7
Glg1	-0.105297	12
Glipr2	-0.167122	9
Glo1	-0.125753	10
Glod4	-0.191874	11
Glrx	-0.380575	6
Glrx3	-0.129048	9
Glrx5	-0.0380587	9
Gls	-0.0399134	12
Gm10020;Rpl15	-0.252275	12
Gm10036;Rpl11;Gm5093	-0.280818	7
Gm10110;Pabpc4	-0.208554	12
Gm10260;Rps18	-0.281119	12
Gm20390;Nme2	-0.261161	8
Gm20425;Srprb	-0.34039	9
Gm3839	-0.229392	6
Gmfb	-0.229837	12
Gmppa	-0.220114	10
Gmppb	-0.22043	11
Gmps	-0.163152	8
Gna11	-0.113181	9
Gna13	-0.0691113	8
Gnai2	-0.147931	12
Gnai3	-0.196426	8
Gnaq	-0.108414	12
Gnas	-0.158906	12
Gnb1	-0.11246	12
Gnb2	-0.109892	12
Gnb2l1	-0.284348	12
Gng12	-0.0752394	10
Gnl1	-0.210922	5
Gnpda1	-0.216021	12
Gnpda2	-0.0773989	5
Gnpnat1	-0.0684913	6
Gns	-0.246009	11
Golga2	-0.278106	7
Golga3	-0.178465	8
Golga5	-0.144042	6
Gopc	-0.108572	8
Gorasp2	-0.225204	10
Got1	-0.138329	9
Got2	-0.0965753	12
Gpd1l	-0.0464878	5
Gpd2	0.0175418	10
Gpi	-0.191451	10
Gps1	-0.185449	12
Gpx1	-0.193395	5
Grb2	-0.13604	10
Gripap1	-0.14892	9
Grpel1	-0.0692672	7
Gsn	-0.167757	10
Gspt1;Gspt2	-0.184891	7
Gsr	-0.236195	10
Gss	-0.116128	5
Gstm5	-0.29171	7
Gulp1	-0.0487831	6
Gyg1	-0.203761	5
Gys1	-0.192242	11
H1f0	-0.12331	11
H2afv;H2afz	-0.0766399	11
H2afy	-0.169336	12
H2afy2	-0.164819	6
Hacd3	-0.172287	5
Hadh	-0.219057	8
Hadha	-0.169232	11
Hadhb	-0.160099	12
Hagh	-0.107537	10
Hars	-0.137874	12
Hcfc1	-0.216426	7
Hdgf	-0.175907	12
Hdgfrp3	-0.165019	6
Hdhd2	-0.410261	5
Hdlbp	-0.168023	12
Hexa	-0.0538015	5
Hexb	-0.254614	5
Hgs	-0.149537	12
Hibadh	-0.1379	8
Hint1	-0.264838	8
Hint2	-0.258801	5
Hip1	-0.159318	8
Hist1h4a	-0.251114	9
Hk1	-0.119417	12
Hk2	-0.0620498	7
Hm13	-0.396839	7
Hmga1	-0.142905	6
Hmgb1	-0.202204	12
Hmgb2	-0.220218	6
Hnrnpa0	-0.205318	11
Hnrnpa1	-0.211369	12
Hnrnpa2b1	-0.174978	12
Hnrnpab	-0.177127	12
Hnrnpc	-0.193869	12
Hnrnpd	-0.122077	11
Hnrnpdl	-0.227225	12
Hnrnpf	-0.198667	12
Hnrnph1	-0.15705	12
Hnrnph2	-0.156726	12
Hnrnph3	-0.141138	12
Hnrnpk	-0.198513	12
Hnrnpl	-0.169645	12
Hnrnpll	-0.0669647	10
Hnrnpm	-0.190788	12
Hnrnpr	-0.141591	12
Hnrnpu;Gm28062	-0.390115	6
Hnrnpul1	-0.182033	11
Hnrnpul2	-0.224964	12
Hook3	-0.177212	12
Hp1bp3	-0.299184	11
Hpcal1	-0.116971	8
Hprt1	-0.232843	12
Hsd17b10	-0.156001	10
Hsd17b12	-0.35797	6
Hsd17b4	-0.131295	11
Hsdl2	-0.202123	7
Hsp90aa1	-0.201364	12
Hsp90ab1	-0.219404	12
Hsp90b1	-0.266402	12
Hspa1a;Hspa1b	-0.174985	10
Hspa1l	0.0867995	8
Hspa2	-0.190256	10
Hspa4	-0.150887	12
Hspa8	-0.202282	12
Hspa9	-0.0932645	12
Hspb1	-0.267648	11
Hspg2	-0.16285	5
Hsph1	-0.0876848	12
Huwe1	-0.213267	12
Hyou1	-0.280695	12
Iars	-0.229061	12
Iars2	-0.165856	6
Ide	-0.0556356	9
Idh1	-0.172856	12
Idh2	-0.0520842	12
Idh3a	-0.0374636	12
Ier3ip1;Gm10784	-0.307342	6
Igf2bp2	-0.134698	11
Igf2bp3	-0.199584	5
Ilf2	-0.210903	11
Ilf3	-0.242527	12
Ilk	-0.140157	12
Immt	-0.143515	12
Impa1	-0.162688	7
Impdh2	-0.277293	12
Inf2	-0.340406	8
Inppl1	-0.274141	5
Ipo5	-0.272953	11
Ipo7	-0.111025	12
Ipo9	-0.179784	12
Iqgap1	-0.158672	12
Ist1	-0.124308	8
Itga1	-0.105626	10
Itga5	-0.0226501	9
Itgav	-0.0766139	11
Itgb1	-0.0587536	12
Itgb5	-0.0853972	12
Ivd	-0.346729	5
Kank2	-0.110823	9
Kars	-0.313546	11
Katnal2;Spata5	-0.121809	7
Khdrbs1	-0.23435	10
Khsrp	-0.223287	12
Kiaa0196	-0.175589	9
Kiaa1033	-0.149895	9
Kif2a	-0.310725	5
Kif5b	-0.129338	12
Klc1	-0.139275	12
Kpna3	-0.18293	12
Kpna4	-0.108357	10
Kpna6	-0.0716142	8
Kpnb1	-0.224085	12
Ktn1	-0.270329	12
Lamtor1	-0.15466	12
Lamtor3	-0.119228	6
Lamtor5	-0.123633	6
Lap3	-0.159296	11
Larp1	-0.115252	6
Lars	-0.235124	12
Lasp1	-0.152601	12
Ldha	-0.211651	12
Ldhb	-0.176296	12
Lepre1	-0.347313	12
Leprel2	-0.428125	5
Leprel4	-0.0781198	5
Letm1	-0.0727688	11
Lgals1	-0.193944	11
Lgals3	-0.167778	10
Lima1	-0.205122	11
Lims1	-0.162049	12
Lman1	-0.260381	11
Lman2	-0.13505	12
Lmcd1	-0.0139022	8
Lmna	-0.200522	12
Lmnb1	-0.231002	9
Lmnb2	-0.130527	6
Lmod1	-0.192557	5
Lnp	-0.15095	8
Lnpep	-0.130811	11
Lonp1	-0.061228	12
Lox	0.0671081	5
Lpp	-0.18175	12
Lrp1	-0.104154	12
Lrpap1	-0.207941	9
Lrpprc	-0.167769	9
Lrrc47	-0.209609	10
Lrrc59	-0.248368	11
Lrrfip2	-0.0288524	8
Lsm1	-0.145719	6
Lsm14a	-0.150583	6
Lsm2	-0.0605561	10
Lsm3	-0.144291	10
Lsm4	-0.234182	6
Lsm6	-0.0790455	6
Lsm8	-0.186093	12
Lta4h	-0.174894	11
Luc7l2	-0.254551	12
Luc7l3	-0.213277	9
Luzp1	-0.144825	6
Lypla2	-0.149267	10
Lzic	-0.233509	9
Lztfl1	-0.146154	7
Macf1	-0.13836	11
Magt1	-0.346606	5
Man2a1	-0.140791	8
Manf	-0.341908	9
Map1a	-0.217936	12
Map1b	-0.221988	12
Map2k1	-0.185881	12
Map2k2	-0.183065	9
Map2k4	-0.286102	10
Map4	-0.165402	10
Map4k4	-0.120444	8
Map4k5	-0.158563	7
Mapk1	-0.294121	12
Mapk14	-0.138425	8
Mapk3	-0.173745	12
Mapre1	-0.21877	12
Mapre2	-0.167011	9
Mapre3	-0.186572	6
Mars	-0.186617	11
Mat2a	-0.177766	10
Mat2b	0.00231387	5
Matr3	-0.143319	12
Mbnl1	-0.266575	5
Mccc2	-0.270974	5
Mcfd2	-0.206428	8
Mcts1;Mcts2	-0.204461	9
Mcu	-0.0967205	8
Mdh1	-0.188816	12
Mdh2	-0.0932869	12
Me1	-0.143946	10
Me2	-0.299744	7
Memo1	-0.195323	10
Mesdc2	-0.321367	11
Metap1	-0.188965	7
Metap2	-0.257438	8
Mgea5	-0.391025	6
Mical1	-0.182275	6
Mif	-0.144726	6
Mlec	-0.0961974	12
Mob4	-0.268402	6
Mogs	-0.520358	5
Mon2	-0.19704	5
Mprip	-0.176902	12
Mrc2	-0.12099	8
Mrpl12	-0.234893	7
Msn	-0.17734	12
Mt2	-0.0673478	6
Mtap	-0.204535	12
Mtch1	-0.088476	9
Mtch2	-0.093865	12
Mtco2	-0.0849894	6
Mtdh	-0.193844	9
Mthfd1	-0.221598	12
Mthfd1l	0.183851	10
Mtor	-0.0714566	10
Mtpn	-0.184273	12
Mvp	-0.181578	10
Myadm	-0.119724	8
Mycbp	-0.144082	7
Mydgf	-0.286922	10
Myg1	-0.0401113	5
Myh10	-0.134824	12
Myh11	-0.275491	7
Myh14	-0.222372	10
Myh9	-0.204687	12
Myl1;Myl3	-0.0786045	8
Myl6	-0.081189	12
Myl9	0.0756156	10
Mylk	-0.229119	10
Myo18a	-0.0915134	11
Myo1b	-0.14243	12
Myo1c	-0.179465	12
Myo1d	-0.0535862	12
Myo1e	-0.17482	9
Myo5a	-0.111246	7
Myof	-0.0513778	12
Naa15	-0.0923838	11
Naca	-0.134849	12
Nae1	-0.19876	9
Naga	-0.203427	9
Nagk	0.0263449	6
Nampt	-0.105815	8
Nans	-0.228818	11
Nap1l1	-0.222083	12
Nap1l4	-0.201963	12
Napa	-0.154079	12
Napg	-0.153671	9
Nars	-0.215726	12
Nbas	-0.223143	6
Ncam1	-0.239062	6
Nck1	-0.168231	7
Nckap1	-0.156717	12
Ncl	-0.230178	12
Ncln	-0.331564	11
Ndrg1	-0.100036	10
Ndufa4l2	-0.060022	6
Ndufa5	-0.245284	5
Ndufa8	-0.19012	6
Ndufab1	-0.290905	8
Ndufs1	-0.133374	12
Ndufs2	-0.247748	10
Ndufs3	-0.329402	10
Ndufs4	-0.150176	5
Ndufv1	-0.177787	10
Ndufv2	-0.225201	9
Nedd4	-0.450156	7
Nedd8	-0.143116	11
Nek7	-0.210201	6
Nek9	0.14106	11
Nenf	-0.316364	7
Neu1	0.269061	5
Nexn	-0.139357	8
Nfkb1	-0.14039	11
Nfs1	-0.127264	6
Nhp2l1	-0.128909	11
Nit1	-0.312683	5
Nit2	-0.350147	6
Nln	-0.221966	6
Nme1	-0.28133	6
Nmt1	-0.179762	10
Nomo1	-0.111424	12
Nono	-0.170303	12
Nop56	-0.184752	11
Nop58	-0.210666	10
Npepl1	-0.202826	5
Npepps	-0.212117	12
Nploc4	-0.203516	12
Nptn	-0.133183	9
Nqo1	-0.29524	5
Nrbp1	-0.270504	8
Nsf	-0.171969	12
Nsfl1c	-0.238873	12
Nsun2	-0.150377	10
Nucb1	-0.1556	12
Nucks1	-0.238139	7
Nudc	-0.213712	12
Nudcd2	-0.183621	8
Nudt21	-0.27414	11
Numa1	-0.125972	8
Numbl	-0.202127	9
Nup155	-0.0479289	9
Nup214	-0.0578718	6
Nup54	-0.182277	8
Nup62	-0.131208	12
Nup85	-0.137624	5
Nup93	-0.0844268	8
Nutf2	-0.162843	11
Nxn	-0.255058	7
Oat	-0.163087	8
Odr4	-0.108869	6
Ogdh	-0.0083113	11
Ola1	-0.246483	12
Opa1	-0.0843974	12
Oplah	-0.155191	9
Osbp	-0.149086	11
Ostc	-0.260008	7
Ostf1	-0.0710411	12
Otub1	-0.191211	12
Oxct1	-0.157628	9
Oxsr1	-0.173378	12
P4ha1	-0.332931	12
P4ha2	-0.211604	12
P4hb	-0.309174	12
Pa2g4	-0.267568	12
Pabpc1	-0.141722	7
Pabpc1;Pabpc6	-0.184663	6
Pabpn1;Gm20521	-0.118072	8
Pacs1	-0.231436	6
Pacsin2	-0.194311	10
Pacsin3	-0.103776	5
Pafah1b1	-0.152314	12
Pafah1b2	-0.160694	11
Pafah1b3	-0.187364	11
Paics	-0.304736	11
Paip1	-0.185941	10
Pak2	-0.167128	12
Palld	-0.199858	12
Papss1	-0.122514	10
Park7	-0.19899	10
Parva	-0.132423	12
Pawr	-0.0714565	9
Pbdc1	-0.184852	7
Pc	0.00835003	7
Pcbp1	-0.179515	12
Pcbp2	-0.169895	11
Pcca	-0.314513	5
Pccb	-0.310608	7
Pcmt1	-0.198471	12
Pcna	-0.293122	11
Pcyox1	-0.184874	9
Pdap1	-0.191972	11
Pdcd10	-0.119058	8
Pdcd5	-0.213858	12
Pdcd6	-0.247562	11
Pdcd6ip	-0.124693	12
Pdgfrb	-0.241909	6
Pdha1	-0.0514345	12
Pdhb	-0.0777983	12
Pdia3	-0.268439	12
Pdia4	-0.236191	12
Pdia5	-0.213157	8
Pdia6	-0.288162	12
Pdlim1	-0.189035	12
Pdlim2	-0.148108	8
Pdlim4	-0.248447	10
Pdlim5	-0.136124	12
Pdlim7	-0.195757	12
Pdp1	-0.118108	8
Pdpr	-0.119484	5
Pdxdc1	-0.0742739	9
Pdxk	-0.316669	5
Pea15	-0.087522	12
Pebp1	-0.185633	12
Pelo	-0.0420024	6
Pepd	-0.0844423	11
Pfas	-0.219478	6
Pfdn1	-0.213653	10
Pfdn2	-0.203595	7
Pfdn4	-0.191295	5
Pfdn5	-0.168619	11
Pfdn6	-0.208915	12
Pfkl	-0.165492	12
Pfkm	-0.179379	8
Pfkp	-0.179288	11
Pfn1	-0.123034	11
Pfn2	-0.103511	12
Pgam1	-0.171938	12
Pgd	-0.229763	12
Pgk1	-0.170164	12
Pgls	-0.229334	8
Pgm1	-0.249821	8
Pgm2	-0.231304	10
Pgm3	-0.0384492	10
Pgp	-0.15483	9
Pgrmc1	-0.230025	11
Pgrmc2	-0.179837	12
Phb	-0.0241505	12
Phb2	-0.0667238	12
Phf5a	-0.183549	12
Phldb1	-0.0545425	7
Phldb2	-0.215295	5
Phpt1	-0.140707	6
Pi4ka	-0.0692377	8
Picalm	-0.123909	12
Pin1	-0.23595	10
Pip4k2b	-0.169894	8
Pitpna	-0.143465	12
Pitpnb	-0.164686	11
Pitrm1	-0.0443382	8
Pkm	-0.211213	12
Pkn2	-0.180295	7
Plaa	-0.218996	12
Plbd2	-0.429638	8
Plcd1	-0.148633	9
Plec	-0.269621	12
Plod1	-0.217431	11
Plod2	-0.157128	11
Plod3	-0.301383	11
Pls3	-0.172986	12
Plxnb2	-0.00580816	10
Pmpca	-0.0489765	8
Pnn	-0.164059	11
Pofut1	-0.262802	8
Pofut2	-0.295791	7
Pon2	-0.301376	5
Por	-0.194581	9
Ppa1	-0.146545	12
Ppfibp1	-0.214646	11
Ppia;Gm5160	-0.199184	6
Ppib	-0.309066	12
Ppid	-0.269082	9
Ppih	-0.166699	11
Ppil1	-0.294345	10
Ppm1a	-0.171753	10
Ppme1	-0.198818	11
Ppp1ca	-0.19914	12
Ppp1cb	-0.154992	12
Ppp1r12a	-0.173597	12
Ppp1r12c	-0.11801	5
Ppp1r7	-0.197729	12
Ppp1r9b	-0.116838	9
Ppp2ca	-0.14928	7
Ppp2cb	-0.216089	5
Ppp2r1a	-0.149249	12
Ppp2r2a	-0.147825	9
Ppp2r4	-0.156221	11
Ppp2r5d	-0.202552	12
Ppp3ca	-0.140382	9
Ppp3r1	-0.17945	12
Ppp5c	-0.275859	8
Ppp6c	-0.181362	6
Ppp6r3	-0.170703	7
Ppt1	-0.205959	5
Prdx1	-0.232615	12
Prdx2	-0.189401	10
Prdx3	-0.0279798	12
Prdx4	-0.254323	12
Prdx5	-0.117853	8
Prdx6	-0.140181	8
Prep	-0.178109	12
Prkaa1	-0.247033	12
Prkaca	-0.186351	5
Prkar1a	-0.169594	11
Prkar2a	-0.144783	8
Prkar2b	-0.0353411	11
Prkcdbp	-0.203259	11
Prkcsh	-0.200749	11
Prkg1	0.0112824	6
Prkra	-0.229021	6
Prmt1	-0.213006	12
Prmt5	-0.428859	10
Prosc	-0.195234	7
Prpf19	-0.294051	12
Prpf4	-0.150951	9
Prpf40a	-0.211148	10
Prpf6	-0.0607465	8
Prpf8	-0.187583	12
Prps1l1	-0.201519	9
Prps2	-0.148775	5
Prpsap1	-0.114745	6
Prrc1	-0.233761	7
Prrc2a	-0.15268	7
Psap	-0.158189	5
Psat1	-0.211531	11
Psip1	0.0717336	5
Psma1	-0.236489	12
Psma2	-0.240081	11
Psma3	-0.232262	12
Psma4	-0.233644	12
Psma5;Gm8394	-0.264447	8
Psma6	-0.2317	12
Psma7	-0.175631	5
Psma7;Psma8	-0.229833	8
Psmb1	-0.193396	12
Psmb2	-0.188176	10
Psmb3	-0.228422	12
Psmb4	-0.240046	11
Psmb5	-0.216138	12
Psmb6	-0.257623	11
Psmb7	-0.240395	8
Psmc1	-0.225563	12
Psmc2	-0.21486	12
Psmc3	-0.229213	12
Psmc4	-0.203913	12
Psmc5	-0.212752	12
Psmc6	-0.20294	12
Psmd1	-0.222022	12
Psmd10	-0.177342	5
Psmd11	-0.218329	12
Psmd12	-0.214307	11
Psmd13	-0.208437	12
Psmd14	-0.232527	12
Psmd2	-0.247456	10
Psmd3	-0.210697	12
Psmd4	-0.240111	12
Psmd5	-0.166375	12
Psmd6	-0.238504	12
Psmd7	-0.237443	12
Psmd8	-0.228847	7
Psmd9	-0.205784	9
Psme1	-0.135215	12
Psme2	-0.3004	11
Psme3	-0.157851	10
Pspc1	-0.148596	10
Psph	-0.293416	8
Ptbp1	-0.230997	11
Ptges3	-0.180987	12
Ptgis	-0.195851	8
Ptgs1	-0.0800541	5
Ptk2	-0.116102	8
Ptk7	-0.0713651	12
Ptms	-0.204715	8
Ptpn11	-0.17587	12
Ptpn23	-0.19228	9
Ptrf	-0.211425	12
Ptrh2	-0.364233	6
Puf60	-0.242079	11
Pura	-0.21096	12
Purb	-0.150094	8
Pxn	-0.106423	12
Pycr2	-0.363838	7
Pycrl	-0.312918	6
Pygb	-0.261503	12
Pygl	-0.284771	11
Qars	-0.147734	12
Qdpr	-0.225255	9
Rab10	-0.131657	12
Rab11b;Rab11a	-0.122615	12
Rab11fip5	-0.175223	8
Rab12	-0.200764	6
Rab14	-0.159677	12
Rab18	-0.105897	12
Rab1A	-0.163443	12
Rab1b	-0.164414	12
Rab21	-0.164806	11
Rab22a	-0.111302	5
Rab23	-0.126881	10
Rab2a	-0.145876	10
Rab31	-0.175425	10
Rab35	-0.158874	11
Rab4b	-0.13187	8
Rab5a	-0.181315	11
Rab5b	-0.167778	12
Rab5c	-0.134564	12
Rab6a;Rab6b	-0.155573	10
Rab7a	-0.155417	12
Rab8a	-0.171029	6
Rab8b	-0.150558	6
Rabep1	-0.11592	9
Rabgap1	-0.135277	10
Rabggta	-0.19012	8
Rac1;Rac3;Rac2	-0.221643	5
Rad23b	-0.203763	11
Rae1	-0.244897	7
Rai14	-0.243315	10
Rala	-0.142458	11
Raly	-0.254664	12
Ran;1700009N14Rik	-0.273332	10
Ranbp1	-0.211569	12
Ranbp2	-0.255006	5
Rangap1	-0.151172	10
Rap1a	-0.152791	12
Rap1b	-0.111949	12
Rap1gds1	-0.189046	11
Rap2b	-0.192122	5
Rap2c	-0.0758724	5
Rars	-0.273932	12
Rasa1	-0.241298	11
Rbbp7	-0.203259	6
Rbm14	-0.219226	12
Rbm3	-0.205646	8
Rbm39	-0.183581	12
Rbmx	-0.264342	5
Rcc1	-0.140412	8
Rcc2	-0.120625	9
Rcn1	-0.221275	12
Rcn2	-0.277025	10
Rcn3	-0.17599	10
Rdx	-0.134253	12
Reep5	-0.143925	10
Rela	-0.126478	7
Rer1	-0.156854	11
Rexo2	-0.0805991	7
Rhoa	-0.121165	9
Rhoc	-0.0549989	8
Rhog	-0.147983	12
Rilpl1	-0.170129	5
Rnh1	-0.24862	5
Rnpep	-0.142231	10
Rnps1	-0.192122	6
Rock1	-0.118631	5
Rock2	-0.0996763	12
Rpe	-0.282297	6
Rpl10;Rpl10l	-0.2776	12
Rpl10a	-0.235578	11
Rpl12	-0.241424	12
Rpl13	-0.277426	12
Rpl13a	-0.261098	12
Rpl14	-0.268305	10
Rpl17	-0.244681	11
Rpl18	-0.239395	12
Rpl18a	-0.27957	11
Rpl19	-0.256766	12
Rpl21	-0.287583	10
Rpl22	-0.239359	11
Rpl23	-0.280927	11
Rpl23a	-0.285034	12
Rpl24	-0.295979	11
Rpl26	-0.232779	12
Rpl27	-0.269525	12
Rpl27a	-0.286894	12
Rpl28	-0.277951	12
Rpl3	-0.269914	12
Rpl30	-0.249034	12
Rpl31	-0.259986	11
Rpl32	-0.256158	12
Rpl34	-0.329774	9
Rpl35;Gm10269	-0.275074	11
Rpl35a	-0.26417	12
Rpl36	-0.273821	5
Rpl36a;Gm6525	-0.25404	5
Rpl37a	-0.270472	12
Rpl38	-0.225435	11
Rpl4	-0.264032	12
Rpl5	-0.278626	12
Rpl7	-0.274789	12
Rpl7a	-0.2718	11
Rpl8	-0.278554	12
Rpl9	-0.265895	11
Rplp0;Gm8730	-0.350167	8
Rplp2	-0.195628	12
Rpn1	-0.179207	12
Rpn2	-0.225708	12
Rprd1b	-0.175912	12
Rps10	-0.285501	10
Rps11	-0.266455	12
Rps12	-0.29979	12
Rps13	-0.283212	12
Rps14	-0.278894	12
Rps15	-0.320997	11
Rps15a	-0.289984	12
Rps16	-0.295822	12
Rps17	-0.298205	12
Rps19	-0.300012	12
Rps2;Gm18025;Gm6576;Gm5786	-0.337282	5
Rps20	-0.267612	12
Rps21	-0.313642	11
Rps23	-0.297765	11
Rps24	-0.342353	11
Rps25	-0.255389	12
Rps26	-0.314897	12
Rps27	-0.275717	10
Rps27a;Gm8797;Ubb;Ubc	-0.0394531	8
Rps27l	-0.193869	8
Rps28;Gm10263	-0.288187	11
Rps29	-0.308643	10
Rps3	-0.272101	12
Rps3a	-0.293	12
Rps4x	-0.262231	5
Rps4x;Gm15013	-0.305091	8
Rps5	-0.286136	12
Rps6	-0.307039	12
Rps6ka3	-0.0889036	7
Rps7;Gm9493	-0.333082	9
Rps8	-0.278103	12
Rps9	-0.31648	11
Rpsa	-0.265828	11
Rqcd1	-0.177874	10
Rras	-0.0643942	11
Rras2	-0.0378045	10
Rrbp1	-0.273918	12
Rrm1	-0.0339084	5
Rsu1	-0.159041	12
RtcA	-0.166601	6
Rtcb	-0.238333	12
Rtn3	-0.130615	7
Rtn4	-0.144847	11
Ruvbl1	-0.271191	12
Ruvbl2	-0.273975	12
S100a10	-0.158203	10
S100a11	-0.216616	9
S100a4	-0.219975	11
S100a6	-0.164282	7
Sacm1l	-0.194673	9
Sae1	-0.300131	8
Safb	-0.163809	8
Samm50	-0.181632	10
Sar1a	-0.298474	10
Sar1b	-0.185061	9
Sarnp	-0.203298	11
Sars	-0.238635	12
Sart3	-0.125638	11
Sbds	-0.183226	10
Scamp1	-0.234747	6
Scamp2	-0.240342	6
Scamp3	-0.169093	9
Scarb2	-0.231763	5
Scfd1	-0.245668	12
Scp2	-0.100679	11
Scrib	-0.208812	7
Scrn1	-0.235323	7
Sdf2	-0.247792	9
Sdf2l1	-0.240483	6
Sdha	-0.145889	12
Sdhb	-0.0828877	10
Sec11a	-0.223514	11
Sec13	-0.155617	12
Sec22b	-0.211719	12
Sec23a	-0.212349	12
Sec23ip	-0.223532	12
Sec24a	-0.137781	8
Sec24b	-0.239957	5
Sec24c	-0.13013	12
Sec24d	-0.194184	10
Sec31a	-0.209546	12
Sec61a1	-0.0978563	8
Sec61b;Gm10320	-0.281465	8
Sec62	-0.159097	10
Sec63	-0.218709	9
Seh1l	-0.180591	7
Sel1l	-0.139193	8
Sep11	-0.204756	12
Sep15	-0.253214	11
Sep2	-0.146771	12
Sep5	-0.0912145	8
Sep7	-0.195304	12
Sep8	-0.147988	9
Sep9	-0.237122	12
Sephs1	-0.153719	12
Serbp1	-0.212515	12
Serpinb6	0.00051445	5
Serpinh1	-0.34306	12
Set	-0.14215	12
Sf1	-0.174738	9
Sf3a1	-0.101393	11
Sf3a2	-0.208399	7
Sf3a3	-0.14074	12
Sf3b1	-0.174712	12
Sf3b2	-0.158277	11
Sf3b3	-0.222565	12
Sf3b5	-0.264134	12
Sfn	-0.195624	9
Sfpq	-0.244174	12
Sfxn1	-0.285023	6
Sfxn3	-0.160979	12
Sgcd	-0.154915	7
Sgta	-0.229	8
Sh3bgrl	-0.241187	11
Sh3bgrl3	-0.18074	11
Sh3gl1	-0.216603	12
Sh3glb1	-0.164824	12
Sh3glb2	-0.170737	9
Shmt2	-0.120289	12
Skiv2l	-0.132814	6
Skp1	-0.142847	11
Slc12a4	-0.135572	10
Slc25a1	-0.0652203	10
Slc25a11	-0.149475	10
Slc25a12	-0.269534	10
Slc25a24	-0.111009	12
Slc25a3	-0.0576558	11
Slc25a4	-0.20724	7
Slc25a5	-0.145555	12
Slc44a1	-0.125357	5
Slk	-0.175196	8
Smarca5	-0.128349	10
Smarcc2	-0.165593	6
Smc1a	-0.197639	5
Smc3	-0.149665	9
Smu1	-0.197888	8
Snap23	-0.13927	8
Snapin	-0.165734	7
Snd1	-0.232957	12
Snf8	-0.151316	5
Snrnp200	-0.136966	11
Snrnp40	-0.28716	11
Snrnp70	-0.173985	12
Snrpa1	-0.177993	11
Snrpb;Snrpn	-0.212082	12
Snrpc	-0.171063	6
Snrpd1	-0.12257	12
Snrpd2;Gm5449	-0.147956	12
Snrpd3	-0.192639	12
Snrpe	-0.194035	9
Snrpg	-0.29728	7
Sntb2	-0.244029	10
Snx1	-0.221203	12
Snx12	-0.129414	12
Snx18	-0.187582	11
Snx2	-0.17593	12
Snx27	-0.20651	8
Snx3	-0.0822183	12
Snx4	-0.17933	9
Snx5	-0.107866	10
Snx6	-0.173955	12
Snx7	-0.23225	6
Snx9	-0.194564	12
Sod2	-0.157384	9
Sorbs1	-0.186802	5
Sorbs2	-0.0819877	6
Spag9	-0.128101	11
Sparc	0.0128097	10
Spcs2	-0.112384	12
Specc1	-0.463922	6
Specc1l	-0.224319	11
Sptan1	-0.0455773	12
Sptbn1	-0.213927	12
Sqrdl	-0.171877	11
Sri	-0.170082	12
Srm	-0.228829	10
Srp54	-0.34092	7
Srp68	-0.210411	12
Srp72	-0.246486	12
Srpr	-0.201697	8
Srrt	-0.230941	12
Srsf1	-0.234513	12
Srsf10	-0.186063	10
Srsf11	-0.243951	6
Srsf2	-0.237299	11
Srsf3;Gm12355	-0.247231	11
Srsf4	-0.151558	11
Srsf5	-0.296477	8
Srsf6	-0.241314	9
Srsf7	-0.266442	12
Srsf9	-0.0698935	5
Ssb	-0.310111	10
Ssr1	-0.213575	12
Ssr3	-0.113224	11
Ssr4	-0.233094	11
Ssrp1	-0.210636	11
St13	-0.20641	12
Stam	-0.04602	12
Stat1	-0.206192	12
Stat3	-0.138058	12
Stim1	-0.158405	6
Stip1	-0.203408	12
Stk24	-0.0414158	6
Stk3	-0.213111	6
Stmn1	-0.365387	5
Stom	-0.287013	8
Stoml2	-0.0729604	12
Strap	-0.203901	12
Strn	-0.173199	9
Strn3	-0.166089	11
Stt3a	-0.234695	12
Stt3b	-0.211396	12
Stub1	-0.197303	6
Stx12	-0.170788	12
Stx16	-0.0222234	6
Stx4	-0.154133	7
Stx5	-0.223639	6
Stx7	-0.206899	8
Stxbp1	-0.113227	9
Stxbp3	-0.105563	7
Sucla2	-0.164235	10
Suclg1	-0.0925288	12
Suclg2	-0.150702	10
Sugt1	-0.368838	7
Sumo2	-0.217461	8
Sun2	-0.259859	5
Supt16h	-0.166802	10
Surf4	-0.208415	11
Swap70	-0.122321	7
Syncrip	-0.230027	12
Synj2bp	-0.149919	5
Synpo	-0.317417	6
Tagln	-0.240386	12
Tagln2	-0.132592	11
Taldo1	-0.197724	12
Tardbp	-0.109183	11
Tars	-0.196385	12
Tax1bp3	-0.0383798	7
Tbc1d15	-0.31312	6
Tbc1d23	-0.0847174	9
Tbca	-0.157343	9
Tbcb	-0.254507	8
Tbcd	-0.244321	7
Tbl2	-0.262219	9
Tcea1	-0.181414	10
Tceb1	-0.187684	12
Tceb2	-0.238983	11
Tcerg1	-0.103038	12
Tcp1	-0.243832	12
Tes	-0.206982	12
Tfg	-0.196231	11
Tgfb1i1	-0.259615	11
Tgm2	0.0404953	8
Thbs1	0.042637	10
Thop1	-0.151165	10
Thrap3	-0.181347	12
Tial1	-0.165078	11
Timm44	-0.0873893	11
Timm50	-0.288485	8
Timm8a1	-0.20149	6
Timm9	-0.24497	9
Tjp1	-0.158238	11
Tkt	-0.250012	11
Tln1	-0.13077	12
Tln2	-0.116079	8
Tm9sf2	-0.0891836	11
Tm9sf3	-0.144328	12
Tm9sf4	-0.172919	10
Tmed10	-0.175204	12
Tmed2	-0.162601	12
Tmed3	-0.13036	7
Tmed4	-0.037891	8
Tmed5	-0.166913	10
Tmed7	-0.143382	12
Tmed9	-0.18019	12
Tmem165	-0.0939378	5
Tmem258	-0.229567	7
Tmem263	-0.141261	11
Tmem33	-0.200762	9
Tmem43	-0.199668	12
Tmod3	-0.215921	12
Tmpo	-0.267885	11
Tmsb10	-0.0392543	9
Tmsb4x	-0.196165	9
Tmx3	-0.183664	9
Tnpo1	-0.110894	12
Tns1	-0.221719	6
Tollip	-0.0856364	7
Tom1l2	-0.0761652	9
Tomm22	-0.201785	5
Tomm40	-0.0259568	7
Tomm70a	-0.153101	12
Top2b	-0.124407	12
Tpd52l2	-0.136565	12
Tpi1	-0.188381	11
Tpm1	-0.0676065	12
Tpm2	-0.202052	8
Tpm3	-0.173138	11
Tpm3-rs7	-0.132479	12
Tpm4	-0.0968977	12
Tpp2	-0.215006	9
Tpr	-0.203382	12
Tpt1	-0.199819	12
Tra2b	-0.302481	12
Trappc3	-0.150688	5
Trim23	-0.142546	6
Trim25	-0.283947	5
Trim28	-0.0837331	11
Trim3	-0.166975	5
Triobp	-0.0860957	10
Trip10	-0.261206	6
Trip6	-0.0943831	10
Tsn	-0.229034	12
Tsta3	-0.222474	7
Ttll12	-0.104808	11
Tuba1a;Tuba3a	0.0128378	7
Tuba1b	-0.155838	10
Tuba1c;Tuba8	-0.360985	5
Tuba4a	-0.510556	8
Tubb2a	-0.0676159	9
Tubb2b	-0.0990848	6
Tubb3	-0.115712	8
Tubb5	-0.131206	11
Tubb6	-0.323665	8
Tubg1;Tubg2	-0.248491	8
Tufm;Gm9755	-0.319065	5
Twf1	-0.18564	12
Twf2	-0.171466	7
Txn	-0.261875	6
Txn2	-0.195362	9
Txndc12	-0.216962	11
Txndc17	-0.19818	8
Txndc5	-0.35856	11
Txnl1	-0.160359	12
Txnrd1	-0.177837	11
U2af1	-0.124888	9
U2af2	-0.236944	12
Uap1	-0.168441	8
Uba1	-0.195395	12
Uba2	-0.206069	10
Uba3	-0.171301	12
Uba6	-0.273105	10
Ubap2l	-0.192294	12
Ube2d2;Ube2d1;Ube2d3	-0.150519	5
Ube2i	-0.279388	7
Ube2k	-0.239513	12
Ube2l3	-0.14567	12
Ube2m	-0.225468	12
Ube2n	-0.19646	12
Ube2v2	-0.271458	8
Ube2z	-0.115186	7
Ube3a	-0.124993	8
Ubqln1	-0.166351	10
Ubqln2	-0.0890581	7
Ubr4	-0.171899	12
Uchl1	-0.150795	7
Uchl3	-0.230242	7
Uchl3;Uchl4	-0.152432	5
Uchl5	-0.222074	7
Ufc1	0.112804	5
Ufl1	-0.219349	11
Ufm1	-0.201282	10
Ugdh	-0.225047	10
Uggt1	-0.267086	12
Ugp2	-0.254164	12
Umps	-0.406622	6
Upf1	-0.154466	12
Uqcrb	-0.185887	9
Uqcrc1	-0.0989387	11
Uqcrc2	-0.118903	8
Uqcrfs1	-0.315912	5
Uqcrh	0.0313004	6
Uso1	-0.20819	12
Usp14	-0.300388	12
Usp5	-0.17167	12
Usp9x	-0.221529	11
Utrn	-0.156705	11
Vamp3	-0.150458	8
Vapa	-0.18485	12
Vapb	-0.208497	11
Vars	-0.223468	12
Vasp	-0.208611	11
Vat1	-0.0628499	12
Vbp1	-0.231967	11
Vcl	-0.130264	12
Vcp	-0.20502	12
Vdac1	-0.0821555	12
Vdac2	-0.128344	12
Vdac3	-0.065884	12
Vim	-0.235742	12
Vps18	-0.246117	7
Vps25	-0.15224	7
Vps26a	-0.15116	12
Vps26b	-0.178146	11
Vps29	-0.197696	12
Vps35	-0.104847	12
Vps36	-0.185256	9
Vps45	-0.192625	10
Vps4a	-0.145282	5
Vps4b	-0.288725	10
Vta1	-0.182263	7
Wars	-0.157786	12
Wasf2	-0.149205	10
Wasl	-0.241644	7
Wdfy1	-0.126685	9
Wdr1	-0.195489	12
Wdr61	-0.258101	7
Xdh	0.00571137	5
Xpnpep1	-0.194332	11
Xpo1	-0.188797	11
Xpo7	-0.131136	11
Yap1	-0.0976231	5
Yars	-0.192529	12
Ybx1	-0.223703	8
Ykt6	-0.143002	11
Ywhab	-0.189977	12
Ywhae	-0.164999	12
Ywhag	-0.164585	12
Ywhah	-0.15363	12
Ywhaq	-0.124508	12
Ywhaz	-0.166017	12
Zc3h15	-0.401404	7
Zfpl1	-0.22472	10
Zmpste24	-0.233624	8
Znf207	-0.272192	6
Zyx	-0.151426	11
